# Macrophage efferocytosis is controlled by epigenetic modifications mediated by RBPJ

**DOI:** 10.1101/2025.10.10.681723

**Authors:** Samreen Sadaf, Xinyi Zhang, Liqun Lei, Jixing Shen, Imran Jamal, Ganesh Modugu, Partha Dutta

**Author notes:** Corresponding author: **Partha Dutta, DVM, PhD**, Associate Professor of Medicine and Immunology, Center for Pulmonary Vascular Biology and Medicine, Pittsburgh Heart, Lung, Blood, and Vascular Medicine Institute, University of Pittsburgh School of Medicine, 200 Lothrop Street BST1720.1, Pittsburgh, PA USA 15213. These authors equally contributed to this work (Samreen Sadaf, Xinyi Zhang). **Declaration of interest:** The authors have declared that no conflict of interest exists.

## Abstract

Efferocytosis, phagocytic clearance of apoptotic cells, is crucial for inflammation resolution and maintenance of tissue homeostasis. However, it is not known how epigenetic alterations govern macrophage-mediated efferocytosis. A Cleavage Under Targets and Release Using Nuclease (CUT&RUN) sequencing revealed a genome-wide selective suppression of H3K9me3, a heterochromatin mark that represses gene activity, in macrophages undergoing efferocytosis. Moreover, Recombination Signal Binding Protein for Immunoglobulin Kappa J region (RBPJ), which is a transcription factor typically involved in the canonical Notch signaling process, dampened this epigenetic modification, enhanced apoptotic cell clearance, and suppressed inflammation by mouse atherosclerotic plaque, alveolar, peritoneal, and bone marrow-derived macrophages and human primary macrophages. Inhibition of the Notch signaling in macrophages significantly reduced efferocytosis whereas activation of this signaling augmented apoptotic debris clearance. Mechanistically, RBPJ upregulated *Stard13* and *Arsg* by diminishing H3K9me3 on their promoters. *Stard13* promoted efferocytosis by magnifying actin polymerization via inhibition and activation of Rho and RAC GTPases, respectively. Genetic and pharmacological inhibitions of SUV39H1/H2, the methyltransferases that are responsible for H3K9 trimethylation, amplified the expression of *Stard13* and *Arsg*, and augmented efferocytosis by *RBPJ*^-/-^ macrophages. In sum, this study shows epigenetic regulation of efferocytosis in tissue macrophages.

**Graphical Abstract:** 
