## Supplemental Table 1 for "Macrophage efferocytosis is controlled by epigenetic modifications mediated by RBPJ"

### Sheet: Primers
Primer	Sequence
hRBPJ FP	CGGCCTCCACCTAAACGAC
hRBPJ RP	TCCATCCACTGCCCATAAGAT
hSTARD13 FP	CGAGGAGACAGAAATGGGTCA
hSTARD13 RP	TCCACTGCTTTCGCTGTGAAT
hARSG FP	ACACGCAACTTTGCAGTCACT
hARSG RP	AGTACAGCCCATATCATGGCTA
hMERTK FP	CTCTGGCGTAGAGCTATCACT
hMERTK RP	AGGCTGGGTTGGTGAAAACA
hAXL FP	CCGTGGACCTACTCTGGCT
hAXL RP	CCTTGGCGTTATGGGCTTC
mAdam17 FP	AGGACGTAATTGAGCGATTTTGG
mAdam17 RP	TGTTATCTGCCAGAAACTTCCC
mTnc FP	ACGGCTACCACAGAAGCTG
mTnc RP	ATGGCTGTTGTTGCTATGGCA
mTgfb2 FP	CTTCGACGTGACAGACGCT
mTgfb2 RP	GCAGGGGCAGTGTAAACTTATT
mNtf3 FP	GGAGTTTGCCGGAAGACTCTC
mNtf3 RP	GGGTGCTCTGGTAATTTTCCTTA
mInhbb FP	CTTCGTCTCTAATGAAGGCAACC
mInhbb RP	CTCCACCACATTCCACCTGTC
mIgf2 FP	GTGCTGCATCGCTGCTTAC
mIgf2 RP	ACGTCCCTCTCGGACTTGG
mGdf10 FP	CAGGACATGGTCGCTATCCAC
mGdf10 RP	ACAGGCTTTTGGTCGATCATTTC
mFgf9 FP	ATGGCTCCCTTAGGTGAAGTT
mFgf9 RP	TCATTTAGCAACACCGGACTG
mFgf1 FP	CCCTGACCGAGAGGTTCAAC
mFgf1 RP	GTCCCTTGTCCCATCCACG
mDll1 FP	CAGGACCTTCTTTCGCGTATG
mDll1 RP	AAGGGGAATCGGATGGGGTT
mCxcl12 FP	TGCATCAGTGACGGTAAACCA
mCxcl12 RP	TTCTTCAGCCGTGCAACAATC
mIl7r FP	GCGGACGATCACTCCTTCTG
mIl7r RP	AGCCCCACATATTTGAAATTCCA
mCdcA FP	GAAGTTTCCGGCACGAAATACC
mCdcA RP	GGAATGTCGTCCAGAGAACAAG
mEct2 FP	GGCCTTAAAGGAAATGAAAGTGC
mEct2 RP	ACCAGGTTCAGCATACTCGTA
mPrdm16 FP	CCAAGGCAAGGGCGAAGAA
mPrdm16 RP	AGTCTGGTGGGATTGGAATGT
mInhba FP	TGAGAGGATTTCTGTTGGCAAG
mInhba RP	TGACATCGGGTCTCTTCTTCA
mIl10 FP	CCCATTCCTCGTCACGATCTC
mIl10 RP	TCAGACTGGTTTGGGATAGGTTT
mMmp9 FP	CTGGACAGCCAGACACTAAAG
mMmp9 RP	CTCGCGGCAAGTCTTCAGAG
mMpo FP	TGGGAAAGTCTTCGACGTGAC+A48
mMpoRP	GTGCATCCTTATCCAGGCAGA
mMmp13 FP	CTTCTTCTTGTTGAGCTGGACTC
mMmp13 RP	CTGTGGAGGTCACTGTAGACT
mSuv39h1 FP	TGACCGTTACCCTTTCGGTTT
mSuv39h1 RP	ACACACTGCAACCTAGAGTCG
mSuv39h2 FP	CTGCCCAGGATAGCATTGTTC
mSuv39h2 RP	CAAGTCTCGGCTCCACATTTAC
mIl4 FP	GGTCTCAACCCCCAGCTAGT
mIl4 RP	GCCGATGATCTCTCTCAAGTGAT
mMertk FP	CAGGGCCTTTACCAGGGAGA
mMertk RP	TGTGTGCTGGATGTGATCTTC
mRhoa FP	AGCTTGTGGTAAGACATGCTTG
mRhoa RP	GTGTCCCATAAAGCCAACTCTAC
mLRP1 FP	ACTATGGATGCCCCTAAAACTTG
mLRP1 RP	GCAATCTCTTTCACCGTCACA
mRac1 FP	GAGACGGAGCTGTTGGTAAAA
mRac1 RP	ATAGGCCCAGATTCACTGGTT
mTyro3 FP	GCCTCCAAATTGCCCGTCA
mTyro3 RP	CCAGCACTGGTACATGAGATCA
mAxl FP	ATGGCCGACATTGCCAGTG
mAxl RP	CGGTAGTAATCCCCGTTGTAGA
mArsA FP	TAACATCCTGCTGATCTTTGCG
mArsA RP	CTGTGAACCGTAGTCCACCTT
mAtp6v1h FP	GGATGCTGCTGTCCCAACTAA
mAtp6v1h RP	TCTCTTGCTTGTCCTCGGAAC
mClcn7 FP	CGCCAGTCTCATTCTGCACT
mClcn7 RP	GCTTCTCGTTGTGTGGAATCT
mLamp1 FP	CAGCACTCTTTGAGGTGAAAAAC
mLamp1 RP	ACGATCTGAGAACCATTCGCA
mCtsa FP	CCCTCTTTCCGGCAATACTCC
mCtsa RP	CGGGGCTGTTCTTTGGGTC
mCtsd FP	GCTTCCGGTCTTTGACAACCT
mCtsd RP	CACCAAGCATTAGTTCTCCTCC
mGalns FP	GCATGGATTTGACGAGTGGTT
mGalns RP	TTCTTGTGTGTAGAGCTGGGT
mGba FP	GCCAGGCTCATCGGATTCTTC
mGba RP	CACGGGGTCAAGAGAGTCAC
mGns FP	CGGTGTGCGGCTATCAGAC
mGns RP	CAGGGCATACCAGTAACTCCA
mHexA FP	TGGCCCCAGTACATCCAAAC
mHexA RP	GGTTACGGTAGCGTCGAAAGG
mNeu1 FP	GGACCGCTGAGCTATTGGG
mNeu1 FP	CGGGATGCGGAAAGTGTCTA
mTpp1 FP	GAGTCTCACTTTTGCGCTGAA
mTPP1 RP	CTCCAGGGTTAGGTACTTTCCA
mIl1b FP	GCAACTGTTCCTGAACTCAACT
mIl1b RP	ATCTTTTGGGGTCCGTCAACT
mTnfa FP	CTTCTGTCTACTGAACTTCGGG
mTnfa RP	CAGGCTTGTCACTCGAATTTTG
mMcp1FP	GTCCCTGTCATGCTTCTGG
mMcp1RP	GCTCTCCAGCCTACTCATTG
Cathepsin B FP	AGACCTGCTTACTTGCTGTG
Cathepsin B RP	GGAGGGATGGTGTATGGTAAG
mStard13 FP	TGCCAGACGCTCTCCCTAC
mStard13 RP	AGCCAGTCACATGCTTCCTTC
mHal FP	CTGTGCGACGCTACATGAAGA
mHal RP	TCATTGTCCTCTAAGGCCACC
mEfcab5 FP	CCCTGCTGGAAGCGTTCTATG
mEfcab5 RP	CGAGTTTGCCTGCAAGTTTTT
mRbpj FP	AAGGTCATCTCCAAACCCTC
mRbpj RP	CATGCAGGTACCTGGTACTA
mArsg FP	ACCTTTGACCTCATGTGGAC
mArsg RP	CAACTGCCTCATCGGTTTGT
mH2afy2 FP	AAGTACAGGATCAGCGTAGG
mH2afy2 RP	ATCCGTGCCTTCTTGTTGTC
L selectin F-2	TTCAGCTTCCAGTCCAAGTG
L selectin R-2	GTTTGTCTCTTGGCAGATTGG

### Sheet: ChIP primers
mArsg promoter FP	GCAAGGTCTGTCCAACCTCC
mArsg promoter RP	TGTGCCGAACAGTTGTCTGA
mHal promoter FP	AGCAGGCTAGAACCAATCTTCC
mHal promoter RP	CCTCCATGCACTGAGCTTGT
mStard13 promoter FP	ATGGATCTAAAGCGGCACCT
mStard13 promoter RP	TCTCACAGCCCAGGATGCTA
mEfcab5 promoter FP	CAGGGGAGTCCTTTGTTGAA
mEfcab5 promoter RP	ATCCCTCTGGAGCAGCAGT
mH2afy2 promoter FP	TTCACCCCTTCTCAATCACC
mH2afy2 promoter RP	TTCCCCAAGGAACTTGACAC
